# Sexual life cycle establishes the unicellular red algae Cyanidiophyceae as a genetically tractable model lineage for eukaryotic evolution

**DOI:** 10.1101/2025.10.15.681507

**Authors:** Shunsuke Hirooka, Takayuki Fujiwara, Mark Seger, Soichi Inagaki, Shota Yamashita, Dai Tsujino, Ryo Onuma, Yu Kanesaki, Satoru Watanabe, Yuu Hirose, Ryudo Ohbayashi, Mari Takusagawa, Baifeng Zhou, Reiko Tomita, Fumi Yagisawa, Peter Lammers, Atsuko H. Iwane, Shin-ya Miyagishima

## Abstract

The thermo-acidophilic unicellular algal class Cyanidiophyceae is the earliest-branching lineage in red algae, which diverged from Viridiplantae lineage (green algae and land plants) soon after chloroplast establishment in the common ancestor of Archaeplastida. Cyanidiophyceae possess extremely simple genomes (8.7–17.8 Mb; approximately 4,800– 7,800 genes), and the cell-wall-less, genetically tractable strain *Cyanidioschyzon merolae* 10D has served as a model organism. However, its unknown sexual life cycle has limited its utility in studies of evolution and genetics. Inspired by the recent discovery of sexual reproduction in the cyanidiophycean genus *Galdieria*, we identified similar life cycles in the other cyanidiophycean genera *Cyanidioschyzon*, *Cyanidiococcus*, and *Cyanidium*. In these genera, the cell-walled diploid form, exclusively observed in nature, produces a cell-wall-less haploid form when the culture pH is lowered, and both proliferate asexually. In addition, the cell-wall-less *Cyanidioschyzon merolae* 10D strain has been shown to be a haploid clone that forms a cell-walled diploid through mating with other haploid clones. Building on these findings, we generated high-quality genomic resources with phase-specific transcriptomes and developed genetic manipulation systems using the cell-wall-less haploids of these genera. We further uncovered phase-specific distribution of histone H3 lysine 27 trimethylation linked to haploid- and diploid-specific gene expression, including transcription factors involved in differentiation associated with sexual reproduction in plants. Additionally, biparental inheritance of organelle DNA occurs following isogamous mating of haploid cells but resolves into uniparental inheritance during diploid proliferation. These advances position Cyanidiophyceae as a powerful model lineage for studying early Archaeplastida evolution, the shared mechanisms of photosynthetic eukaryotes, and their environmental adaptation.
