## Supplementary material for "Sexual life cycle establishes the unicellular red algae Cyanidiophyceae as a genetically tractable model lineage for eukaryotic evolution": List of putative gamete fusion and meiotic tool genes in the genomes of cyanidiophycean strains.

### Sheet: Supplementary Data Set 1
	gamete fusion genes		meiotic tool genes
	Gcs1/Hap2	Gex1	Dmc1	Hop1 (ASY1)	Hop2	Mer3	Mnd1	Msh4	Msh5	Rec8	Spo11
Arabidopsis thaliana	AT4G11720	AT5G55490	AT3G22880	AT1G67370	AT1G13330	AT3G27730	AT4G29170	AT4G17380	AT3G20475	AT5G05490	AT3G13170 AT1G63990
G. phlegrea Soos	GphlegSOOS_G3058.1	ND	GphlegSOOS_G4658.1	ND	GphlegSOOS_G937.1 GphlegSOOS_G5083.1	GphlegSOOS_G4003.1	GphlegSOOS_G2308.1	GphlegSOOS_G4119.1	GphlegSOOS_G2200.1	GphlegSOOS_G4820.1	GphlegSOOS_G36.1 GphlegSOOS_G4881.1
G. yellowstonensis 108.79 E11	KAK4524546.1	ND	KAK4524768.1	ND	KAK4526354.1	KAK4525732.1	KAK4528531.1	KAK4528881.1	KAK4525031.1	KAK4523195.1	KAK4528605.1 KAK4523803.1
G. javensis 074W	XP_005708101.1 XP_005708102.1	ND	XP_005709002.1	ND	XP_005704272.1	XP_005707045.1	XP_005703331.1	XP_005703229.1	XP_005703512.1	XP_005705368.1	XP_005707315.1 XP_005707316.1 XP_005708219.1
G. partita NBRC 102759 N1	GpartN1_g464.t1 GpartN1_g1511.t1	ND	GpartN1_g963.t1 GpartN1_g5238.t1	ND	GpartN1_g5737.t1	GpartN1_g4203.t1 GpartN1_g4340.t1	GpartN1_g7450.t1	GpartN1_g7244.t1	GpartN1_g57.t1	GpartN1_g5289.t1	GpartN1_g729.t1
Cd. caldarium 063 E5	KAK4535355.1	ND	KAK4534835.1	ND	KAK4535455.1	KAK4536865.1	KAK4538571.1	KAK4535267.1	KAK4538192.1	KAK4537507.1	KAK4536896.1 KAK4537741.1
Cd. caldarium NIES-551 Ha5	CdcalHa5_g1398.t1	ND	CdcalHa5_g867.t1	ND	CdcalHa5_g1723.t1	CdcalHa5_g3091.t1	CdcalHa5_g4559.t1	CdcalHa5_g1309.t1	CdcalHa5_g4454.t1	CdcalHa5_g3384.t1	CdcalHa5_g3061.t1 CdcalHa5_g3544.t1 CdcalHa5_g3544.t1
Cc. yangmingshanensis 8.1.23 F7	KAK4532062.1	ND	KAK4531314.1	ND	KAK4529975.1	KAK4530176.1	KAK4533716.1	KAK4531978.1	KAK4531491.1	KAK4532599.1	KAF6004779.1 KAK4533014.1 KAK4532878.1 KAK4532949.1
Cc. yangmingshanensis NIES-4659 Ha1	CcyanHa1_g2841.t1	ND	CcyanHa1_g1778.t1	ND	CcyanHa1_g1123.t1	CcyanHa1_g917.t1	CcyanHa1_g4326.t1	CcyanHa1_g2925.t1	CcyanHa1_g2399.t1	CcyanHa1_g3663.t1	CcyanHa1_g887.t1 CcyanHa1_g3778.t1 CcyanHa1_g4494.t1 CcyanHa1_g3854.t1
Cz. merolae MS1	-	-	-	-	-	-	-	-	-	-	-
Cz. merolae 10D	CMK076C	ND	CMT565C	ND	CMP311C	CMQ149	CMG028C	CMK199C	CMN192C	CMH252C	CMQ111C CMR274C CML010C CME071C
