## Supplementary material for "Sexual life cycle establishes the unicellular red algae Cyanidiophyceae as a genetically tractable model lineage for eukaryotic evolution": Comparison of growth rates under various conditions in cyanidiophycean strains.

### Sheet: Supplementary Data Set 2
			temperature (°C)
			25	27	30	32	35	37	40	42	45
2n	G. partita NBRC102759	rep1	0.113285	0.183387	0.298838	0.328941	0.324589	0.366421	0.359671	0.340595	0.153572
		rep2	0.134844	0.148863	0.279004	0.326055	0.328225	0.333855	0.320101	0.332468	0.173134
		rep3	0.120838	0.162776	0.272792	0.328225	0.33177	0.33177	0.317803	0.309865	0.178762
	Cd. caldarium NIES-551	rep1	0.301891	0.326055	0.343204	0.363647	0.369949	0.357932	0.297509	0.144254	0
		rep2	0.300591	0.327505	0.340924	0.364206	0.373914	0.357055	0.255369	0.0931893	0
		rep3	0.294813	0.327865	0.343204	0.359671	0.372867	0.370484	0.243535	0.0671434	0
	Cc. yangmingshanensis NIES-4659	rep1	0.232047	0.285926	0.333163	0.388521	0.392924	0.395637	0.394964	0.396084	0.379286
		rep2	0.209202	0.258327	0.329653	0.385669	0.392238	0.394061	0.394739	0.393152	0.376241
		rep3	0.208705	0.257151	0.315468	0.385429	0.38805	0.391549	0.391549	0.388991	0.373914
	Cz. merolae MS1	rep1	0.174825	0.27951	0.340924	0.366146	0.397196	0.402415	0.415856	0.40683	0.398079
		rep2	0.193507	0.296167	0.345449	0.379537	0.394964	0.397196	0.408886	0.41721	0.412513
		rep3	0.196245	0.299278	0.35137	0.385669	0.390159	0.410307	0.409903	0.409497	0.41291
n	G. partita NBRC102759 N1	rep1	0.108017	0.201221	0.268495	0.327505	0.340265	0.370751	0.364763	0.356172	0.262936
		rep2	0.109353	0.208041	0.264626	0.329653	0.341906	0.322363	0.324589	0.326782	0.239585
		rep3	0.118052	0.182792	0.2674	0.320859	0.33625	0.363086	0.353791	0.35319	0.243535
	Cd. caldarium NIES-551 Ha5	rep1	0.262936	0.276963	0.274893	0.297953	0.286888	0.259493	0.141097	0	0
		rep2	0.277987	0.269581	0.276963	0.293446	0.289735	0.248638	0.126253	0.0193435	0
		rep3	0.265185	0.277987	0.266297	0.295266	0.290672	0.251123	0.126842	0	0
	Cc. yangmingshanensis NIES-4659 Ha1	rep1	0.254	0.293	0.312694	0.309865	0.326782	0.337265	0.336928	0.318573	0.296616
		rep2	0.254	0.302	0.304881	0.313093	0.318189	0.324221	0.33625	0.324589	0.203988
		rep3	0.236	0.303	0.307809	0.306143	0.317029	0.321237	0.333855	0.329653	0.195338
	Cz. merolae MS1 Ha3	rep1	0.180993	0.209202	0.249886	0.304881	0.346716	0.372077	0.388286	0.391318	0.378278
		rep2	0.191651	0.208374	0.248638	0.304458	0.349835	0.383978	0.397859	0.39338	0.382758
		rep3	0.184961	0.196245	0.24611	0.310679	0.352888	0.383978	0.393152	0.394061	0.390392
	Cz. merolae 10D	rep1	0.135398	0.22108	0.264626	0.309865	0.323109	0.339604	0.345767	0.342556	0.196245
		rep2	0.175454	0.22108	0.259493	0.312293	0.324589	0.335229	0.343527	0.344811	0.211495
		rep3	0.161629	0.21566	0.252958	0.318573	0.324221	0.332816	0.341252	0.339272	0.226742
			pH
			0.1	0.25	0.5	0.75	1	1.5	2	3
2n	G. partita NBRC102759	rep1	0	0.430089	0.468433	0.475518	0.471888	0.462388	0.467894	0.456661
		rep2	0	0.383491	0.455488	0.465442	0.476539	0.463227	0.459267	0.455488
		rep3	0	0.411715	0.469505	0.464892	0.484209	0.470038	0.468164	0.459553
	Cd. caldarium NIES-551	rep1	0	0.328225	0.418742	0.443192	0.44668	0.45371	0.427962	0.427246
		rep2	0	0.315468	0.374953	0.41721	0.41605	0.41291	0.410105	0.398299
		rep3	0	0.283982	0.36806	0.426526	0.413307	0.403479	0.392009	0.404324
	Cc. yangmingshanensis NIES-4659	rep1	0	0	0.451	0.547104	0.567454	0.571956	0.548493	0.54523
		rep2	0	0	0.392924	0.56583	0.577954	0.573253	0.560706	0.53913
		rep3	0	0.0807591	0.470834	0.587969	0.590624	0.586799	0.576699	0.594461
	Cz. merolae MS1	rep1	0	0.232749	0.435949	0.568125	0.58419	0.577829	0.572606	0.571956
		rep2	0	0.051595	0.429736	0.559857	0.593455	0.579693	0.575432	0.56705
		rep3	0	0.146321	0.453112	0.566374	0.575814	0.569192	0.569457	0.565558
n	G. partita NBRC102759 N1	rep1	0	0.252349	0.461826	0.479058	0.479557	0.438956	0.357932	0.306562
		rep2	0	0.244828	0.440273	0.482269	0.485647	0.436958	0.374434	0.310679
		rep3	0	0.239585	0.438625	0.476284	0.487071	0.448548	0.370751	0.315468
	Cd. caldarium NIES-551 Ha5	rep1	0	0.320101	0.363647	0.330362	0.261797	0.208374	0.133728	0.0954042
		rep2	0	0.345767	0.379537	0.365871	0.345767	0.284957	0.105	0.093
		rep3	0	0.345767	0.365871	0.3464	0.289735	0.205182	0.0890373	0
	Cc. yangmingshanensis NIES-4659 Ha1	rep1	0	0	0	0.473974	0.48469	0.481288	0.465167	0.451304
		rep2	0	0	0	0.509126	0.517382	0.513902	0.482024	0.461543
		rep3	0	0	0	0.466809	0.49103	0.495995	0.503766	0.471888
	Cz. merolae MS1 Ha3	rep1	0	0	0.0564878	0.551983	0.558718	0.520965	0.488247	0.480549
		rep2	0	0	0	0.536648	0.545544	0.515459	0.475262	0.459267
		rep3	0	0	0.0418099	0.536815	0.545387	0.523366	0.450085	0.445105
	Cz. merolae 10D	rep1	0	0	0	0.580678	0.588434	0.554214	0.530336	0.523914
		rep2	0	0	0	0.579199	0.582384	0.539458	0.518143	0.443192
		rep3	0	0	0	0.573769	0.578453	0.553919	0.512525	0.456076
			NiSO4 (mM)
			0	5	10	15	20	25	30	40	50
2n	G. partita NBRC102759	rep1	0.441252	0.434591	0.40683	0.364206	0.328225	0.291603	0.204501	0.162318	0.148611
		rep2	0.43561	0.424345	0.398738	0.356172	0.27066	0.252349	0.203301	0.16346	0.153572
		rep3	0.435272	0.411715	0.378531	0.326055	0.265185	0.22992	0.21629	0.195338	0.157183
	Cd. caldarium NIES-551	rep1	0.476792	0.467353	0.476029	0.470569	0.474232	0.475518	0.439945	0.432184	0.426165
		rep2	0.450391	0.438625	0.443832	0.443512	0.443832	0.454008	0.434932	0.43044	0.4406
		rep3	0.444788	0.466264	0.472412	0.469505	0.468702	0.463227	0.43561	0.441252	0.44668
	Cc. yangmingshanensis NIES-4659	rep1	0.583831	0.580186	0.572606	0.575687	0.573898	0.563913	0.394287	0.280014	0.241968
		rep2	0.599385	0.583711	0.589591	0.561689	0.570909	0.539294	0.388756	0.279206	0.249637
		rep3	0.636998	0.629705	0.6183	0.614286	0.57632	0.525907	0.360246	0.277987	0.242493
	Cz. merolae MS1	rep1	0.620544	0.641394	0.536982	0.339935	0.269798	0.218628	0.18729	0.173771	0.15742
		rep2	0.638151	0.637163	0.481042	0.266076	0.232187	0.203817	0.191838	0.176911	0.155027
		rep3	0.628833	0.628307	0.496438	0.275413	0.225568	0.203817	0.248638	0.228484	0.162089
n	G. partita NBRC102759 N1	rep1	0.470038	0.395188	0.320859	0.27173	0.222592	0.174193	0.143472	0.08594	0.0680335
		rep2	0.470834	0.415272	0.338606	0.27066	0.234142	0.182991	0.137869	0.0855481	0.0671434
		rep3	0.465717	0.413307	0.339272	0.276963	0.247379	0.194425	0.100443	0.0662477	0.0444506
	Cd. caldarium NIES-551 Ha5	rep1	0.373391	0.36806	0.377517	0.371813	0.383978	0.385429	0.361389	0.345131	0.343849
		rep2	0.366421	0.342556	0.371813	0.355581	0.36806	0.373391	0.341252	0.335911	0.361957
		rep3	0.331068	0.317803	0.320101	0.351979	0.345131	0.343849	0.350758	0.349526	0.357348
	Cc. yangmingshanensis NIES-4659 Ha1	rep1	0.587268	0.566102	0.56583	0.560565	0.559715	0.555682	0.488481	0.44447	0.36806
		rep2	0.586799	0.565285	0.553919	0.54929	0.559431	0.551232	0.495328	0.450085	0.393834
		rep3	0.560987	0.551833	0.541246	0.547877	0.527339	0.532586	0.506471	0.459839	0.42361
	Cz. merolae MS1 Ha3	rep1	0.610952	0.606314	0.58129	0.531897	0.483968	0.445421	0.404745	0.342556	0.297953
		rep2	0.602997	0.590966	0.561969	0.536982	0.492855	0.427246	0.401343	0.333855	0.292528
		rep3	0.600243	0.587969	0.562805	0.524097	0.505851	0.443512	0.39653	0.372867	0.298838
	Cz. merolae 10D	rep1	0.640912	0.525005	0.451	0.375984	0.289735	0.225568	0.208207	0.15742	0.149115
		rep2	0.610356	0.507907	0.446366	0.36806	0.27066	0.228484	0.176911	0.161398	0.149115
		rep3	0.605904	0.509933	0.445105	0.356761	0.284957	0.224088	0.150616	0.12327	0.10902
			KH2AsO4 (mM)
			0	5	10	15	20	25	30	40	50
2n	G. partita NBRC102759	rep1	0.422502	0.428674	0.431837	0.435272	0.419122	0.432184	0.435949	0.433221	0.410509
		rep2	0.438956	0.436286	0.449472	0.442548	0.453411	0.433221	0.43561	0.445421	0.410105
		rep3	0.430791	0.442548	0.436958	0.432184	0.436286	0.432876	0.42544	0.430791	0.416438
	Cd. caldarium NIES-551	rep1	0.471098	0.479805	0.471625	0.464062	0.191838	0	0	0	0
		rep2	0.443192	0.468164	0.461261	0.460125	0	0	0	0	0
		rep3	0.444788	0.464339	0.467353	0.460125	0	0	0	0	0
	Cc. yangmingshanensis NIES-4659	rep1	0.567857	0.577579	0.566509	0.564738	0.568659	0.543968	0.406	0.233308	0
		rep2	0.596561	0.612727	0.598954	0.598738	0.603833	0.581777	0.425803	0.227034	0
		rep3	0.629531	0.618488	0.616593	0.63195	0.611941	0.594126	0.429383	0.244054	0
	Cz. merolae MS1	rep1	0.636833	0.628482	0.624928	0.628482	0.627425	0.610952	0.410912	0.0540623	0
		rep2	0.641554	0.618676	0.638969	0.626539	0.643463	0.617922	0.43114	0.0612186	0
		rep3	0.630573	0.632121	0.624207	0.626894	0.632974	0.6183	0.4406	0.0671434	0
n	G. partita NBRC102759 N1	rep1	0.46897	0.468702	0.471362	0.467623	0.465442	0.474748	0.48493	0.478056	0.452812
		rep2	0.468433	0.474748	0.471362	0.477299	0.479308	0.466264	0.479557	0.48469	0.464339
		rep3	0.482999	0.483242	0.483484	0.472151	0.463227	0.482269	0.477299	0.472935	0.461261
	Cd. caldarium NIES-551 Ha5	rep1	0.373914	0.406416	0.407244	0.398299	0.110015	0	0	0	0
		rep2	0.35319	0.411715	0.403479	0.402201	0	0	0	0	0
		rep3	0.322363	0.392924	0.392009	0.354987	0	0	0	0	0
	Cc. yangmingshanensis NIES-4659 Ha1	rep1	0.538308	0.536314	0.531552	0.520965	0.526087	0.492173	0.420258	0.200169	0
		rep2	0.576573	0.571956	0.579075	0.580309	0.561409	0.552133	0.423242	0.192396	0
		rep3	0.586092	0.59028	0.586092	0.578578	0.579322	0.562527	0.42544	0.185352	0
	Cz. merolae MS1 Ha3	rep1	0.604872	0.608147	0.60425	0.59323	0.613314	0.520031	0.205012	0.0418099	0
		rep2	0.603833	0.598522	0.596561	0.597436	0.59917	0.53051	0.19221	0.0657978	0
		rep3	0.599815	0.587502	0.575814	0.576573	0.587033	0.493308	0.192024	0.0706709	0
	Cz. merolae 10D	rep1	0.614092	0.626539	0.616784	0.618864	0.613703	0.556846	0.368602	0	0
		rep2	0.610156	0.607539	0.607742	0.607539	0.597654	0.569059	0.361957	0.0465286	0
		rep3	0.638969	0.615444	0.623482	0.626716	0.637329	0.586092	0.361957	0.0089964	0
