## Supplementary material for "Sexual life cycle establishes the unicellular red algae Cyanidiophyceae as a genetically tractable model lineage for eukaryotic evolution": Numbers of protein-coding genes and genome sizes in various eukaryotes.

### Sheet: Supplementary Data Set 5
classification		speceis	strain / isolate	Genome size (Mb)	No. of protein coding genes	No. of Transcription factors (TFs)	No. of Transcriptional regulater (TRs)	references	The website where the gene sequence was obtained
Rhodophyta	Cyanidiophyceae (Cyanidiophytina)	Cyandium caldarium	NIES-551 Ha5	8.73	4930	81	70	This study	-
		Cyanidiococcus yangmingshanensis	NIES-4659 Ha1	12.1	4884	82	71	This study	-
		Cyanidioschyzon merolae	10D (NIES-3377)	16.5	5022	83	70	https://www.nature.com/articles/nature02398	http://czon.jp/
		Galdieria partita	NBRC 102759 N1	17.8	7832	169	86	https://www.pnas.org/doi/10.1073/pnas.2210665119	-
	Rhodophytina	Porphyridium purpureum	CCMP 1328	22.2	9898	202	82	https://www.nature.com/articles/s41467-019-12779-1	https://www.ncbi.nlm.nih.gov/bioproject/560054
		Neopyropia yezoensis	cultivar: RZ	107.6	13100	145	93	https://www.nature.com/articles/s41467-020-17689-1	https://www.ncbi.nlm.nih.gov/bioproject/PRJNA589917
		Neoporphyra haitanensis	isolate: ZD1	49.67	9496	-	-	https://academic.oup.com/mbe/article/39/1/msab315/6420224	-
		Porphyra umbilicalis	isolate: 4086291	87.7	13125	-	-	https://www.pnas.org/doi/full/10.1073/pnas.1703088114	-
		Gracilariopsis chorda	isolate: SKKU-2015	92.2	10813	194	104	https://academic.oup.com/mbe/article/35/8/1869/4982564	https://www.ncbi.nlm.nih.gov/datasets/genome/GCA_003194525.1/
		Chondrus crispus	Stackhouse	100.12	9807	103	88	https://www.pnas.org/doi/10.1073/pnas.1221259110	https://rhodoexplorer.sb-roscoff.fr/public/organism/chondrus-crispus/
		Gracilaria domingensis	SP 400837	78	11437	-	-	https://onlinelibrary.wiley.com/doi/10.1111/jpy.13238	-
		Kappaphycus alvarezii	No.2012020004A	336	21422	-	-	https://www.biorxiv.org/content/10.1101/2020.02.15.950402v1.full	-
		Bostrychia moritziana	3235	1042.08	15230	-	-	https://www.sciencedirect.com/science/article/pii/S0960982225005081#sec7	-
Glaucophyta		Cyanophora paradoxa	CCMP 329	99.94	25831	279	161	https://www.science.org/doi/10.1126/science.1213561	http://cyanophora.rutgers.edu/cyanophora_v2018/
Viridiplantae	Green algae	Prasinoderma coloniale	CCMP 1413	25.3	7139	-	-	https://www.nature.com/articles/s41559-020-1221-7#Sec15	-
		Ostreococcus tauri	RCC4221	12.92	7669	125	136	https://www.pnas.org/doi/10.1073/pnas.0604795103?url_ver=Z39.88-2003&rfr_id=ori:rid:crossref.org&rfr_dat=cr_pub%20%200pubmed	https://phycocosm.jgi.doe.gov/Ostta4221_3/Ostta4221_3.home.html
		Ostreococcus lucimarinus	CCE9901	13.2	7651	-	-	https://www.pnas.org/doi/full/10.1073/pnas.0611046104	-
		Bathycoccus prasinos	RCC1105	15.1	7847	-	-	https://genomebiology.biomedcentral.com/articles/10.1186/gb-2012-13-8-r74	-
		Micromonas commoda	RCC299 (NOUM17)	20.9	10056	-	-	https://www.science.org/doi/10.1126/science.1167222	-
		Micromonas pusilla	CCMP 1545	21.9	10575	-	-	https://www.science.org/doi/10.1126/science.1167222	-
		Picochlorum costavermella	RCC4223	13.33	9304	-	-	https://academic.oup.com/gbe/article/10/9/2347/5065249	-
		Picochlorum sp.	SENEW3 (SE3)	13.5	7367	-	-	https://enviromicro-journals.onlinelibrary.wiley.com/doi/full/10.1111/1462-2920.12541	-
		Chloropicon primus	CCMP 1205	17.4	8693	-	-	https://www.nature.com/articles/s41467-019-12014-x	-
		Coccomyxa subellispoidea	C-169	48.85	10893	172	202	https://genomebiology.biomedcentral.com/articles/10.1186/gb-2012-13-5-r39	https://mycocosm.jgi.doe.gov/Cosub3/Cosub3.home.html
		Medakamo hakko	311	15.8	7629	-	-	https://www.nature.com/articles/s42003-022-04367-9	-
		Chlorella variabilis	NC64A	46.2	9791	-	-	https://pmc.ncbi.nlm.nih.gov/articles/PMC2965543/	-
		Auxenochlorella protothecoides	0710	22.9	7039	-	-	https://bmcgenomics.biomedcentral.com/articles/10.1186/1471-2164-15-582	-
		Chlamydomonas reinhardtii	CC-503 cw92 mt+	111.1	16403	223	270	https://www.science.org/doi/10.1126/science.1143609?url_ver=Z39.88-2003&rfr_id=ori:rid:crossref.org&rfr_dat=cr_pub%20%200pubmed	https://mycocosm.jgi.doe.gov/Chlre5_6/Chlre5_6.home.html
		Gonium pectorale	K3-F3-4 (NIES-2863)	148.8	17984	-	-	https://www.nature.com/articles/ncomms11370	-
		Astrephomene gubernaculifera	NIES-4017	103.83	13713	-	-	https://www.nature.com/articles/s41598-021-01521-x	-
		Volvox carteri f. nagariensis	Eve	138	14520	-	-	https://www.science.org/doi/10.1126/science.1188800	-
		Ulva mutabilis	Føyn	98.48	12920	105	145	https://www.sciencedirect.com/science/article/pii/S0960982218310601	https://phycocosm.jgi.doe.gov/Ulvmu1/Ulvmu1.home.html
		Mesostigma viride	CCAC 1140	281.41	9300	99	160	https://www.nature.com/articles/s41477-019-0560-3	https://phycocosm.jgi.doe.gov/Mesovir1/Mesovir1.home.html
		Chlorokybus atmophyticus	CCAC 0220	74.34	9066	-	-	https://www.nature.com/articles/s41477-019-0560-3	-
		Klebsormidium nitens	NIES-2285	104	16063	292	331	https://www.nature.com/articles/ncomms4978	http://www.plantmorphogenesis.bio.titech.ac.jp/~algae_genome_project/klebsormidium/index.html
		Chara braunii	S276	1750	23546	509	189	https://www.sciencedirect.com/science/article/pii/S0092867418308018	https://bioinformatics.psb.ugent.be/orcae/overview/Chbra
		Closterium peracerosum–strigosum–littorale complex	NIES-67	360	29752	-	-	https://nph.onlinelibrary.wiley.com/doi/full/10.1111/nph.18662	-
		Spirogloea muscicola	CCAC 0214	174	27137	-	-	https://www.sciencedirect.com/science/article/pii/S0092867419311699	-
		Mesotaenium endlicherianum	SAG 12.97	163	11080	-	-	https://www.sciencedirect.com/science/article/pii/S0092867419311699
	Land plants	Marchantia polymorpha	Tak-1	225.8	19287	402	280	https://www.sciencedirect.com/science/article/pii/S0092867417311248	https://marchantia.info/download/v31/
		Physcomitrium patens	Gransden 2004	480	35938	-	-	https://www.science.org/doi/10.1126/science.1150646	-
		Anthoceros punctatus		132.8	25426	-	-	https://www.nature.com/articles/s41477-020-0618-2	-
		Anthoceros agrestis	Oxford	122.9	24739	-	-	https://www.nature.com/articles/s41477-020-0618-2	-
		Sphagnum divinum		439	25227	-	-	https://www.nature.com/articles/s41477-022-01333-5	-
		Sphagnum angustifolium		395	25100	-	-	https://www.nature.com/articles/s41477-022-01333-5	-
		Arabidopsis thaliana	Columbia (Col-0)	119.5	27416	1763	423	https://www.nature.com/articles/35048692	https://www.arabidopsis.org/download/list?dir=Proteins%2FTAIR10_protein_lists
		Oryza sativa	cultivar: Nipponbare	370.73	37544	-	-	https://www.nature.com/articles/nature03895	-
		Zea mays	inbred line: Mo17	2178.6	42580	-	-	https://www.nature.com/articles/s41588-023-01419-6	-
		Glycine max		1115	46430	-	-	https://www.nature.com/articles/nature08670	-
		Solanum lycopersicum	cultivar: Heinz 1706	760	34727	-	-	https://www.nature.com/articles/nature11119#MOESM67	-
		Selaginella moellendorffii		212.6	22285	-	-	https://www.science.org/doi/10.1126/science.1203810?url_ver=Z39.88-2003&rfr_id=ori:rid:crossref.org&rfr_dat=cr_pub%20%200pubmed	-
Fungi	Yeasts	Saccharomyces cerevisiae	S288C	12.1	6569	-	-	https://www.science.org/doi/10.1126/science.274.5287.546	-
		Schizosaccharomyces pombe	972 h⁻	14.1	4970	-	-	https://www.nature.com/articles/nature724	-
		Ogataea polymorpha (syn. Hansenula polymorpha or Pichia angusta)	NCYC 495 leu1.1	8.97	5177	-	-	https://www.pnas.org/doi/10.1073/pnas.1603941113?url_ver=Z39.88-2003&rfr_id=ori:rid:crossref.org&rfr_dat=cr_pub%20%200pubmed	-
		Pichia pastoris	GS115	9.43	5313	-	-	https://www.nature.com/articles/nbt.1544	-
	Filamentous fungi	Aspergillus oryzae	RIB40 (ATCC-42149)	37	12074	-	-	https://www.nature.com/articles/nature04300	-
		Aspergillus nidulans	FGSC A4	30.068	9396	-	-	https://www.nature.com/articles/nature04341	-
		Aspergillus fumigatus	Af294 (NCPF 7102)	29.4	9926	-	-	https://www.nature.com/articles/nature04332	-
		Neurospora crassa	OR74A	38.6	10082	-	-	https://www.nature.com/articles/nature01554	-
	Microsporidian	Encephalitozoon cuniculi	GB-M1	2.5	1997	-	-	https://www.nature.com/articles/35106579	-
		Encephalitozoon hellem	ATCC 50504	2.5	1848	-	-	https://www.pnas.org/doi/10.1073/pnas.1205020109	-
		Nematocida parisii	ERTm1	4.075	2661	-	-	https://genome.cshlp.org/content/22/12/2478.long	-
		Nematocida sp1	ERTm2	4.7	2770	-	-	https://genome.cshlp.org/content/22/12/2478.long	-
		Trachipleistophora hominis		8.5	3266	-	-	https://journals.plos.org/plospathogens/article?id=10.1371/journal.ppat.1002979	-
		Cryptosporidium hominis	isolate: TU502	9.16	3994	-	-	https://www.nature.com/articles/nature02977	-
		Cryptosporidium parvum	isolate: Iowa type II	9.11	3807	-	-	https://www.science.org/doi/10.1126/science.1094786	-
		Hamiltosporidium tvaerminnensis	isolate: FI-OER-3-3	21.64	3573	-	-	https://academic.oup.com/g3journal/article/13/10/jkad185/7241153	-
Plasmodium		Plasmodium cynomolgi	B	26.2	5722	-	-	https://www.nature.com/articles/ng.2375	-
		Plasmodium vivax	Salvador I	26.8	5433	-	-	https://www.nature.com/articles/nature07327	-
		Plasmodium knowlesi	H strain, Pk1(A+) clone	23.5	5188	-	-	https://www.nature.com/articles/nature07306	-
		Plasmodium falciparum	3D7	22.8	5268	-	-	https://www.nature.com/articles/nature01097	-
		Plasmodium yoelii yoelii	17XNL line	23.1	5878	-	-	https://www.nature.com/articles/nature01099#Tab2	-
