## Supplementary material for "Sexual life cycle establishes the unicellular red algae Cyanidiophyceae as a genetically tractable model lineage for eukaryotic evolution": Nucleotide sequences of primers and synthetic DNAs used in this study.

### Sheet: Supplementary Data Set 6
No.	Primer name	Sequence (5' - 3')	Description
1	pUC19F	GCTGCAAGGCGATTAAGTTGGGTAACGCCAGGGTTTTCCC	For amplifying the linear DNA used for transformation
2	pUC19R	TTATGCTTCCGGCTCGTATGTTGTGTGGAATTGTGAGCGG
3	FI	AAGCGCTTGGTGTATACGAACGAAAAG	For checking intergenic region (IG) of Cc. yangmingshanensis
4	RI	CCTCTACATCGACACCGAGGGCAC
5	FI	AGATGAACTCATCCTCAGCGTGTTGAAG	For checking IG of Cd. caldarium
6	RI	CTGCACTCGCGTGTAATGCTGGTATTC
7	FI	TCTGCTCGGCTTAGTTTCGAAAGGTTCTGTACAG	For checking IG (upstream of URA5.3) of Cz. merolae
8	RI	TACCCCGATTCGATCATACGAGTGCGCG
9	FC	AGACGTTTAGCGGCATCTGGACG	For checking CAT selectable marker of Cc. yangmingshanensis
10	RH	CGAGACGATCAATGTGGCGGTCC
11	FU	CGCATTCTGGGGATATTTGCCTCG	For checking ΔURA5.3 mutant of Cc. yangmingshanensis
12	RU	CAGCTCAGAGCACCGACACTATCTAC
13	FU	TAGGTGTCCTTTTCGTCTCACCGTAAAG	For checking ΔURA5.3 mutant of Cd. caldarium
14	RU	TACCGCGAACTGCTCATATCGGAATC
15	FU	TGCAGAACACCGAACTGGCTGTG	For checking ΔURA5.3 mutant of Cz. merolae
16	RU	TTTCATCGGCACCAGCCTCGG
17	CcmF_F	CGTTGGGCTTATACTGAACTTGGTTGG	For amplifying the ccmF sequence of Cc. yangmingshanensis
18	CcmF_R	AAGAAATAACAAAAGAATGTACCGATTGC
19	Nad6_F	GTTCTCGTTTTTTTAAACACATCTGCC	For amplifying the nad6 sequence of Cc. yangmingshanensis
20	Nad6_R	GCGTATAACTTGAGTTGATACATCTTGTC
21	SecY_F	TCTCATAAAGGCATAGGCAATGGAACTTC	For amplifying the secY sequence of Cc. yangmingshanensis
22	SecY_R	TATAACCACCAGACATACCAAGCATGC
23	PsbD_F	ATGACCATAGCAATTGGACGTGAAC	For amplifying the psbD sequence of Cc. yangmingshanensis
24	PsbD_R	TTATAGGGCGTTTCCACGTGGCAATAC
25	CcmF_F	CAATTTCACTGTTTTGGAAGGTAATGAAC	For amplifying the ccmF sequence of Cz. merolae
26	CcmF_R	TCCACTAATTACGACTATTATGATAATGCC
27	Nad6_F	TCTTGGTTCTGATTTTTTTAAATGCAGCC	For amplifying the nad6 sequence of Cz. merolae
28	Nad6_R	ACACTATCTTTAAAATCACGTGAAACCTG
29	SecY_F	CATAGCGAATCCAAAAGAATTAAGCGAG	For amplifying the secY sequence of Cz. merolae
30	SecY_R	TTTTGAGAAGGTAAATCTACTCCCGC
31	PsbD_F	CACTACATGGAGCATTTGGCTTAATAGG	For amplifying the psbD sequence of Cz. merolae
32	PsbD_R	GTTTCCACGTGGCAATACCTCCTC
33	CcMF	TGGAAGAGGAAGTATAATGGAAGAGATAGG	For amplifying the ccmF sequence of G. partita
34	CcMR	ATCCTTATCTCACTCCATTCTCTTATCTCC
35	Nad6_F	ATGTTGGGAGTATATGAGGTAATAGGAGG	For amplifying the nad6 sequence of G. partita
36	Nad6_R	TCATTCCTTTCTTCTTATCACCTCCTCC
37	SecY_F	AAAGTGGAATTATGCCTATAATTTTTGCTG	For amplifying the secY sequence of G. partita
38	SecY_R	ACCTATTAAAATCAGTAATGAAGTAGCTCC
No.	Plasmid name	Sequence name	Description	size (bp)	Sequence (5' - 3')
1	pCcIG1-Venus-CAT	IG1 homologhous region (HR) upstream	intergenic region between the g478.t1 and g479.t1 loci	1000	CGCGCATTCATGCGAAAGGCCTTTGTTGAGAAGCACGCTGACTACCAGTTCAAAGGGAAAATGATTCTCTACCTGGGTGTGCCGACATCGTCCTCGCTGCTCTACCGAGATGAGCTTGAGGAGATGAAGACCAACTTCCCCGACCAAGTCGAGTTGCATTATGCAATCAGCAGGGAGATGAAGAACAAACAAGGGGGAAGGTACTACCTGCAGGACTCCATGGCGGAGCGCGGCGAGGAGATCTGGCAATTGCTCCGGAAAGACAATACCTACGTCTACATGTGCGGGTTGAAGGGAATGGATTCGGGTATCGACTCGTTTATGACTGATCTTGCTGCAAAAGATGGTGTCAACTGGGCAGATTTCAAGAAGCAACTGAAGCAACAGCATCGGTACAAT…
		Venus expression cassette	APCC (Cyan_g1371.t1) promoter	500	CATTCCCCTATTTCATGAATGAATTGGTGCCTGATCGAGTATCAGCAGCCGATTGTATGCCGTGCATGCCCACTGCGTCGGGTCTAGCGTTCCAACGATCCGTTTGTCCAACGCACAGCCTCGTGCATGCGCTCGTCGCTTCCGGTCTGGCATGCCGGCGGGAATCCGACAGAATCGGAGGCGCGACTGGCGGCGGATCCCGATCTGGTACAGATCCATCGATGAACACGGGCCAGAACGAGGATCCACCATCGAGCTCATCTTTCTGGACAATATAGTTCTTTTATGGACATTCGGTTGATCTCGCGGCGTTACGCGCGCTCGCCCCTGAAGCGGCCGGAGGTGCGTGCGCGCGGCGTCGCGACAAGGCGTTGCGCGCCCTCGTATCGGCGCGGAGGT…
			Venus (codon-optimized to Cz. merolae)	720	ATGGTTAGCAAGGGCGAAGAGCTGTTTACGGGCGTGGTCCCAATCCTGGTGGAACTCGACGGCGATGTCAACGGTCACAAATTCTCGGTGTCGGGCGAGGGCGAGGGTGATGCAACCTACGGCAAGCTGACGCTCAAGCTGATCTGCACGACCGGCAAGCTGCCAGTGCCATGGCCGACCCTGGTCACCACCCTGGGTTACGGCCTCCAGTGCTTCGCACGCTACCCGGACCACATGAAGCAGCATGATTTCTTTAAGAGCGCAATGCCAGAGGGTTACGTGCAGGAGCGCACGATCTTCTTTAAGGACGATGGCAACTACAAGACGCGCGCCGAGGTGAAGTTCGAGGGCGACACGCTGGTCAACCGCATCGAGCTCAAGGGCATCGACTTTAAAGAG…
			β-tubulin (Cyan_g2458.t1) terminater	250	ACTTGCATTTCATGGCGAGGCATTGGGTCCGAAGACCATTCCTCAATTTCGCGTCTCATCTCGTAACGTGTCGTGTCGCCCAGCATGTCCCGAGGTCATCGACGGGTCTCCGTCCTGTCGAGATCGTCCCCGTACAAGAAGCACTCGTCTGTGGTCACGACGTATATGGCAGCTTTCGGTAACATCCTTGATAAATTGGTCGTCCTTCAACAAGTTCGCTCGCGAGAGGAAGCTTCTCTTCCGAGCTTGA
		CAT selectable marker	EF1a (Cyan_g3642.t1) promoter	500	TCAGATGCCGACGTGGCGAGAGGCCAGCGGAACCAGACAGCGCGGCGTCGGCGTGGATCGTCTCGGGCGTTCCGGCGATGACGAGGACCGTGATGGGTATCAACGTACAGTGAAATACAAGAAAGGACAGTTTTATCGGCGCGCGACGGGTGTCGCCAAATGCGTCCAGGCAGGCGTCACGTCGCGGTTCTCGGCCCGTCTGAGACTGGACACAAATGGAATTTATGGACAGTATCTTGGGGGCCTCGCCCTGCGTGCGGGCAAGGACGAGGCGCTCTCGTCACACACCGGCGCCGCCGCGGCGTCGACGTCACTGTCCATCGTCGTCGGCGGCGAAACGTTCTGTGTTACTATCGTCGTTGGACTGCGTCTCTAGACGGGTTTGTTCGAGTGCGCAAC…
			CAT selection marker (codon-optimized to Cz. merolae)	651	ATGAACTTTAACAAGATTGACCTGGATAACTGGAAGCGGAAGGAGATTTTTAACCACTACCTGAACCAACAGACCACGTTTAGCATCACGACGGAGATCGACATCAGCGTGCTGTACCGCAACATCAAGCAGGAAGGCTACAAGTTCTACCCGGCGTTCATCTTTCTCGTGACGCGCGTCATCAACAGCAACACGGCCTTTCGCACGGGCTACAACTCGGACGGCGAGCTGGGCTACTGGGATAAGCTCGAGCCGCTGTACACGATCTTCGACGGCGTGTCGAAGACGTTTAGCGGCATCTGGACGCCGGTCAAGAACGATTTCAAGGAGTTTTACGACCTGTACCTCAGCGATGTCGAGAAGTACAACGGCTCGGGCAAGCTCTTCCCGAAGACGCCG…
			ubiqutin (Cyan_g2998.t1) terminater	250	GTTTGTATGTGCGCTTCGTAAAGCGGTTTGAATCGAAGGATTGAAGAGAGAGCCGGTAGGCCACGAAGCTGGGTGACGGCTAGTCCCTGTTTTGAGATCAGTTTCGTTGCGCACCTCACGTTGCCTCTACTTGGAAAGTGGTAAAGTCTATACGTGCCTATTTCTGTATCTTTGAGAGTCTGATGTTTTTGCCTCGCAGCTCAAGCCCCAGTTCGAGCACCGCTGCCTAGGTGTGTGGTCTTAGGTCAGA
		IG1 HR downstream	intergenic region between the g478.t1 and g479.t1 loci	1000	AATAACGAATATACCGCGGCAGCTGCTGTTCAAAAGCCCTGCAAACACGGAAATGACCGAATACGAGATTTCTCTCCTACCCGTCGATTTAGGGCAGCGGAAAACCTTCCGGAGGCTCCATCAATCAGCGCGAATAGGGTGAAAAATAATGATTTCAGACTCATCTACAGGGCGCTTGGACACTCAAGGCATGACCTCGGCATACACCACCACTGCTGCGAGGCGAATCCAGGTTCTGTGCAGCCAATTCCGAACTGGCCTGTGAATCCGTTTGCTTCAGTGTCCGGGGAAGTGGGGCCAGGATCCCGTATTAGGTAGTCACGAGAAGCGGCATGCTACCGGAGGTTGATTTCGTTGAAAAAGAAAAAAAAACCAGTTGCTTTTAGGGTATTCGGCAGA…
2	pCcIG1-tUBQ-CAT-HSVtk-tUBQ	IG1 HR upstream	intergenic region between the g478.t1 and g479.t1 loci	1000	CGCGCATTCATGCGAAAGGCCTTTGTTGAGAAGCACGCTGACTACCAGTTCAAAGGGAAAATGATTCTCTACCTGGGTGTGCCGACATCGTCCTCGCTGCTCTACCGAGATGAGCTTGAGGAGATGAAGACCAACTTCCCCGACCAAGTCGAGTTGCATTATGCAATCAGCAGGGAGATGAAGAACAAACAAGGGGGAAGGTACTACCTGCAGGACTCCATGGCGGAGCGCGGCGAGGAGATCTGGCAATTGCTCCGGAAAGACAATACCTACGTCTACATGTGCGGGTTGAAGGGAATGGATTCGGGTATCGACTCGTTTATGACTGATCTTGCTGCAAAAGATGGTGTCAACTGGGCAGATTTCAAGAAGCAACTGAAGCAACAGCATCGGTACAAT…
		direct repeat sequence	ubiqutin (Cyan_g2998.t1) terminater	250	GTTTGTATGTGCGCTTCGTAAAGCGGTTTGAATCGAAGGATTGAAGAGAGAGCCGGTAGGCCACGAAGCTGGGTGACGGCTAGTCCCTGTTTTGAGATCAGTTTCGTTGCGCACCTCACGTTGCCTCTACTTGGAAAGTGGTAAAGTCTATACGTGCCTATTTCTGTATCTTTGAGAGTCTGATGTTTTTGCCTCGCAGCTCAAGCCCCAGTTCGAGCACCGCTGCCTAGGTGTGTGGTCTTAGGTCAGA
		CAT-HSVtk selectable marker	EF1a (Cyan_g3642.t1) promoter	500	TCAGATGCCGACGTGGCGAGAGGCCAGCGGAACCAGACAGCGCGGCGTCGGCGTGGATCGTCTCGGGCGTTCCGGCGATGACGAGGACCGTGATGGGTATCAACGTACAGTGAAATACAAGAAAGGACAGTTTTATCGGCGCGCGACGGGTGTCGCCAAATGCGTCCAGGCAGGCGTCACGTCGCGGTTCTCGGCCCGTCTGAGACTGGACACAAATGGAATTTATGGACAGTATCTTGGGGGCCTCGCCCTGCGTGCGGGCAAGGACGAGGCGCTCTCGTCACACACCGGCGCCGCCGCGGCGTCGACGTCACTGTCCATCGTCGTCGGCGGCGAAACGTTCTGTGTTACTATCGTCGTTGGACTGCGTCTCTAGACGGGTTTGTTCGAGTGCGCAAC…
			CAT selection marker (codon-optimized to Cz. merolae) without sop codon	648	ATGAACTTTAACAAGATTGACCTGGATAACTGGAAGCGGAAGGAGATTTTTAACCACTACCTGAACCAACAGACCACGTTTAGCATCACGACGGAGATCGACATCAGCGTGCTGTACCGCAACATCAAGCAGGAAGGCTACAAGTTCTACCCGGCGTTCATCTTTCTCGTGACGCGCGTCATCAACAGCAACACGGCCTTTCGCACGGGCTACAACTCGGACGGCGAGCTGGGCTACTGGGATAAGCTCGAGCCGCTGTACACGATCTTCGACGGCGTGTCGAAGACGTTTAGCGGCATCTGGACGCCGGTCAAGAACGATTTCAAGGAGTTTTACGACCTGTACCTCAGCGATGTCGAGAAGTACAACGGCTCGGGCAAGCTCTTCCCGAAGACGCCG…
			GS linker	15	GGGGGTGGCGGATCG
			HSVtk (codon-optimized to Cz. merolae)	1131	ATGGCGTCGTACCCATGCCACCAGCATGCGTCCGCGTTTGATCAAGCCGCCCGTTCGCGCGGCCACTCGAACCGCCGGACAGCTCTGCGCCCGCGTCGCCAACAGGAAGCGACTGAAGTACGTCTGGAGCAAAAGATGCCCACCCTCCTGCGAGTCTACATCGACGGCCCCCATGGTATGGGCAAGACTACAACGACGCAGCTGCTGGTAGCCCTGGGGTCCCGCGACGACATCGTGTACGTCCCCGAGCCGATGACGTATTGGCAGGTGCTGGGCGCGTCGGAGACGATCGCTAATATCTATACGACGCAGCATCGCCTGGACCAAGGCGAAATATCGGCGGGCGACGCGGCGGTGGTCATGACAAGTGCGCAGATAACCATGGGAATGCCGTATGCG…
			ubiqutin (Cyan_g2998.t1) terminater	250	GTTTGTATGTGCGCTTCGTAAAGCGGTTTGAATCGAAGGATTGAAGAGAGAGCCGGTAGGCCACGAAGCTGGGTGACGGCTAGTCCCTGTTTTGAGATCAGTTTCGTTGCGCACCTCACGTTGCCTCTACTTGGAAAGTGGTAAAGTCTATACGTGCCTATTTCTGTATCTTTGAGAGTCTGATGTTTTTGCCTCGCAGCTCAAGCCCCAGTTCGAGCACCGCTGCCTAGGTGTGTGGTCTTAGGTCAGA
		IG1 HR downstream	intergenic region between the g478.t1 and g479.t1 loci	1000	AATAACGAATATACCGCGGCAGCTGCTGTTCAAAAGCCCTGCAAACACGGAAATGACCGAATACGAGATTTCTCTCCTACCCGTCGATTTAGGGCAGCGGAAAACCTTCCGGAGGCTCCATCAATCAGCGCGAATAGGGTGAAAAATAATGATTTCAGACTCATCTACAGGGCGCTTGGACACTCAAGGCATGACCTCGGCATACACCACCACTGCTGCGAGGCGAATCCAGGTTCTGTGCAGCCAATTCCGAACTGGCCTGTGAATCCGTTTGCTTCAGTGTCCGGGGAAGTGGGGCCAGGATCCCGTATTAGGTAGTCACGAGAAGCGGCATGCTACCGGAGGTTGATTTCGTTGAAAAAGAAAAAAAAACCAGTTGCTTTTAGGGTATTCGGCAGA…
3	pCcΔURA5.3-Venus-CAT	URA5.3 HR upstream	URA5.3 (Cyan_g2818.t1) ORF flanked by 1,000 bp on each side	1000	GCGAAACTGATTGAAAATCAGTATGATCTAATCAGAGGACGAGAATTTTCGTCCGGAAAATCGATTGTCAGCTACTTGATGCGAGAAAAACTCCATCATGATTGACTGACCTCGTCCCGAGTATGAGGCGTTCACGCTCGCGAGAGTACGGAAGAACTCAAGTTTCAGACATCTGGAAGAACCTAAGGATGACGCCTCCGATGCTAGATGACCAGGTTTATCACGTTGTTCTTCATAAATGCTGCCTATATGGGGATTAGCAAAACTGCTAACGCTAACGCAATAAGATCTTTGCTTCAAGGTTTTGACTCGATCTCGAAAATGAACGACGACTCGATGGAAACTGAATCTACCGATATGCCCTCAGTAATTCCACCCAAAACCTCCACTCATAAGCAT…
		Venus expression cassette	APCC (Cyan_g1371.t1) promoter	500	CATTCCCCTATTTCATGAATGAATTGGTGCCTGATCGAGTATCAGCAGCCGATTGTATGCCGTGCATGCCCACTGCGTCGGGTCTAGCGTTCCAACGATCCGTTTGTCCAACGCACAGCCTCGTGCATGCGCTCGTCGCTTCCGGTCTGGCATGCCGGCGGGAATCCGACAGAATCGGAGGCGCGACTGGCGGCGGATCCCGATCTGGTACAGATCCATCGATGAACACGGGCCAGAACGAGGATCCACCATCGAGCTCATCTTTCTGGACAATATAGTTCTTTTATGGACATTCGGTTGATCTCGCGGCGTTACGCGCGCTCGCCCCTGAAGCGGCCGGAGGTGCGTGCGCGCGGCGTCGCGACAAGGCGTTGCGCGCCCTCGTATCGGCGCGGAGGT…
			Venus (codon-optimized to Cz. merolae)	720	ATGGTTAGCAAGGGCGAAGAGCTGTTTACGGGCGTGGTCCCAATCCTGGTGGAACTCGACGGCGATGTCAACGGTCACAAATTCTCGGTGTCGGGCGAGGGCGAGGGTGATGCAACCTACGGCAAGCTGACGCTCAAGCTGATCTGCACGACCGGCAAGCTGCCAGTGCCATGGCCGACCCTGGTCACCACCCTGGGTTACGGCCTCCAGTGCTTCGCACGCTACCCGGACCACATGAAGCAGCATGATTTCTTTAAGAGCGCAATGCCAGAGGGTTACGTGCAGGAGCGCACGATCTTCTTTAAGGACGATGGCAACTACAAGACGCGCGCCGAGGTGAAGTTCGAGGGCGACACGCTGGTCAACCGCATCGAGCTCAAGGGCATCGACTTTAAAGAG…
			β-tubulin (Cyan_g2458.t1) terminater	250	ACTTGCATTTCATGGCGAGGCATTGGGTCCGAAGACCATTCCTCAATTTCGCGTCTCATCTCGTAACGTGTCGTGTCGCCCAGCATGTCCCGAGGTCATCGACGGGTCTCCGTCCTGTCGAGATCGTCCCCGTACAAGAAGCACTCGTCTGTGGTCACGACGTATATGGCAGCTTTCGGTAACATCCTTGATAAATTGGTCGTCCTTCAACAAGTTCGCTCGCGAGAGGAAGCTTCTCTTCCGAGCTTGA
		CAT selectable marker	EF1a (Cyan_g3642.t1) promoter	500	TCAGATGCCGACGTGGCGAGAGGCCAGCGGAACCAGACAGCGCGGCGTCGGCGTGGATCGTCTCGGGCGTTCCGGCGATGACGAGGACCGTGATGGGTATCAACGTACAGTGAAATACAAGAAAGGACAGTTTTATCGGCGCGCGACGGGTGTCGCCAAATGCGTCCAGGCAGGCGTCACGTCGCGGTTCTCGGCCCGTCTGAGACTGGACACAAATGGAATTTATGGACAGTATCTTGGGGGCCTCGCCCTGCGTGCGGGCAAGGACGAGGCGCTCTCGTCACACACCGGCGCCGCCGCGGCGTCGACGTCACTGTCCATCGTCGTCGGCGGCGAAACGTTCTGTGTTACTATCGTCGTTGGACTGCGTCTCTAGACGGGTTTGTTCGAGTGCGCAAC…
			CAT selection marker (codon-optimized to Cz. merolae)	651	ATGAACTTTAACAAGATTGACCTGGATAACTGGAAGCGGAAGGAGATTTTTAACCACTACCTGAACCAACAGACCACGTTTAGCATCACGACGGAGATCGACATCAGCGTGCTGTACCGCAACATCAAGCAGGAAGGCTACAAGTTCTACCCGGCGTTCATCTTTCTCGTGACGCGCGTCATCAACAGCAACACGGCCTTTCGCACGGGCTACAACTCGGACGGCGAGCTGGGCTACTGGGATAAGCTCGAGCCGCTGTACACGATCTTCGACGGCGTGTCGAAGACGTTTAGCGGCATCTGGACGCCGGTCAAGAACGATTTCAAGGAGTTTTACGACCTGTACCTCAGCGATGTCGAGAAGTACAACGGCTCGGGCAAGCTCTTCCCGAAGACGCCG…
			ubiqutin (Cyan_g2998.t1) terminater	250	GTTTGTATGTGCGCTTCGTAAAGCGGTTTGAATCGAAGGATTGAAGAGAGAGCCGGTAGGCCACGAAGCTGGGTGACGGCTAGTCCCTGTTTTGAGATCAGTTTCGTTGCGCACCTCACGTTGCCTCTACTTGGAAAGTGGTAAAGTCTATACGTGCCTATTTCTGTATCTTTGAGAGTCTGATGTTTTTGCCTCGCAGCTCAAGCCCCAGTTCGAGCACCGCTGCCTAGGTGTGTGGTCTTAGGTCAGA
		URA5.3 HR downsteream	URA5.3 (Cyan_g2818.t1) ORF flanked by 1,000 bp on each side	1000	TGCATTTTTTTCAAAAACATAGAATGCTTTCCATTTGTGATCTTTTTGAGGCAAAATTTCTCGTGAGCAATTCCGTGCAAATAGAACGCAAAGATACCATAGTGATCGGGGGCCTACGCCACAAACCCAAACATGCGCGGCTGAGTTCTTGCGTGGCTTTTTCGCTGCCTCGAACGGAAGGAATTTTGCGCGCACCCGCGAAATAAACAAGTGTCTGCAACATGACGATTTTCACAACGCTTTCCTAAGCAATCAGATGTGTTTATTGGATGTTATTCAGAACCAACCGCCAAACGGAAGAAAATTTCCAAACAGTTGGGGAGCTCAGCTTACGCGCTTTGAGCAATATAATAGCTAGTCTTACTCCTGAACCGGATATTTCGTTTCAATAGTTTGTAT…
4	pCdIG1-Venus-BSD	IG1 HR upstream	intergenic region between the Ccal_g620.t1 and Ccal_g621.t1 loci	1000	CGCCGCGCATTGGCTTCATCGGCCGCTGCTTGGCGGCGGAGCTGCTCAGCATCGACGCCACCCGGGCGATGTTCGATGTGCAACTGGAGAGCTGCGATGTGTCGGGCGACGAAGGCGCCGGCGATACCGGGTTTGTGCGCCTGCGCGATGGCGTCGATTCGGAGGCGCTGGCCGTGGCCACCGAGGCCATGCGACAGCATGGCCTAGTGATCGGATGGCGCAACGAGCGCATGCCGCTGCCGCTGGGCGATGGGCGGATGCTGGAGATCGAGCGCGCCTGCGTGCCGTATCTGGGGTTGGAGTCACTCGGCACCCATGTGAACGGCTACTTTTATCGCGATCGCGGCGACGGCCCCGAGTTGTATGTGTGGATCGCCCGGCGCTCGCCCGTCAAACCGA…
		Venus expression cassette	APCC (Ccal_g1000.t1) promoter	500	GCTGCAGCGAGGACGAGAGGCCAGTGACGACCATAGTGAGCGATGGAAAGAACTACAGAGAGACTGTTTATTGAGCAATCAACGCAGCGGCGGTGTTCTGTACATGCCGCGTCTCTGTATACTGTCACGGGTCATCGAAGCACGGTCGCTGACCACGAAAACGTATCGACGCACCAGGGGCACTGCGTGGGCACGCCAAGCGCCCCTCTGCAAACGTTCGACCCAACCGCTCGGTGCATCCCGCATTCCGTTCCGCTGCCAAACATTGCCTCATCTCCTTCGTTCCCTCGCGTGTCCCTAAAGTGGTGATCTCGCGGGCGCCGTTCATCGGCACGGCGAGCTGCCGCCGGGTCGCCACCGGCGGCGGGATGGTCTGTTCGTCGAGGCGCGCCGGTCCTT…
			Venus (codon-optimized to Cd. caldarium)	720	ATGGTCTCGAAGGGTGAAGAATTGTTCACGGGGGTGGTGCCCATACTCGTTGAGCTCGACGGTGACGTGAACGGCCACAAATTCTCCGTCAGCGGCGAAGGCGAGGGGGACGCTACGTACGGCAAACTGACTCTGAAGCTGATATGTACAACCGGTAAGTTGCCGGTGCCCTGGCCAACCTTGGTCACCACGCTCGGGTATGGCTTGCAATGCTTCGCGCGTTATCCAGATCACATGAAACAACACGATTTTTTCAAGAGCGCGATGCCGGAGGGCTACGTGCAGGAGCGGACGATCTTCTTTAAAGATGACGGCAATTATAAGACTCGCGCGGAAGTTAAGTTCGAGGGCGACACCCTGGTCAATCGCATCGAGCTCAAAGGTATTGATTTTAAGGAG…
			β-tubulin (Ccal_g4516.t1) terminater	250	AAGTGGTGACGGTGACGGTGACGGTGGTAGTGGCGGCGGCAGACCGGCGGGTCGCCCTGAGAAAAAAAGTCGACGGAACATAAATGGATCAGCGATATCTGCTTGATGAATTAAGCGTAGCGGTCGTATTGCACGCCGGCGGGCAAGTGGCGCACCACTCCACTGCCGGTGACGCGCCCGACGATTTGGACGCCCGGCAGGCGCGCCCGCAGCCACGCACATATCGCCGCCGCCGCCGCCGCCTCCACTA
		BSD selectable marker	EF1a (Ccal_g3400.t1) promoter	500	CTCAACGTGAGCGTCGCCGCCGGCATCCTGCTGCATCGCCTCCTATTTGGCCGATGAGACTCTGTTTAAGGGGACGGTCGCCAGTGACGAACACATGGGCGAGAAGCGTCACCGGAACCGCGGCATGCGGGAGCCGCGGACGTCGGAACGCGGGGCACGGCGCATGTGGCTCTGGGTTCCCCGTTCTTCTATGAGATTCCATAAACTTCCACGTTCCGATTCGATGCCCAGCGAAGCGGGCAGAAAGAGCCGTTTCCCTGAGAGTCGATTCCCGACCAATTTTGTCGCAGAATGTCCATCGTATCGCCGGCGCTGGTGCGGTCGGCCGCTGCCCGGCGCTCCAGGGCCGCGGCGGGACGCGCAGACCATGGACTGGGCTTGCGCGGCGACGGATCGTGG…
			BSD selection marker (codon-optimized to Cd. caldarium)	393	ATGCCCCTGTCCCAGGAAGAGTCGACTCTGATAGAGCGTGCGACGGCCACCATCAACAGTATTCCTATATCCGAGGACTACTCGGTTGCAAGCGCGGCGCTGAGCAGCGACGGTCGCATCTTTACCGGAGTCAATGTCTACCACTTCACCGGCGGCCCATGCGCGGAGCTGGTTGTGCTGGGAACAGCAGCGGCGGCTGCTGCGGGGAACTTGACGTGCATTGTGGCCATCGGCAACGAGAACCGCGGCATCCTGTCGCCGTGTGGCCGGTGCCGGCAGGTGCTCCTCGATCTGCATCCGGGCATCAAGGCCATCGTGAAAGATTCGGACGGTCAACCGACGGCCGTGGGGATCCGAGAGTTGTTGCCGAGCGGTTATGTGTGGGAAGGGTAA
			ubiqutin (Ccal_g4526.t1) terminater	250	CGGGGCGGTGGGCGCGCGAGGCCCAGCGTGACACGGACCGGAGGGTAGCGGCAGTGACGGTGAACGGGAGGACGCGGACGCAGGCAGCGACCGGCCATCGAAAGGGAGCACGTGCGTGTGTGCGCCTGGGGGGGCAGTCGGCCGTGGTCGCACGGAACGTAACGGAGCGTGAGACGTACTCGTCAGAGCGCAGGGGACAACGGCGACGCTGAACGTAAAGCACAGTGGATTTCCAGATGATATTTTCTCT
		IG1 HR downstream	intergenic region between the Ccal_g620.t1 and Ccal_g621.t1 loci	1000	TCGAACCCCCGACCCGTAGATTAAGAGTCTACTGCTCTACCGACTGAGCTAAGACGGCTGCTACGCACGCTGCGGGCGCCCGAGTCACGCACCCGTATTCCCGCGCCGACAATCGCAATATAAATCGGCGCGCTCCGAAATCCTCCTTTCAGAACATCTCCGCCCCTCCCAACGTTCCACATTTAGGCGAGGCGGCGTTGCGCGTACTCGTCGTCGGTGCTCTCGTCGCTGCTGATGCTCAGCGACGCCGACAGGCGGCTGCGGGAGAGGCACGGCTGCTCTAGGCTGCGCTGCCAAAACTCGGCTAGACGGCGGCGCATCCACGGGTAGAGACCGTCGCACCAGCTGTCGTCGTGGAGGCGCTGCCAGTGTCGCGTGGGCAGTTGTTGCAGCTGCGCG…
5	pCdΔURA5.3-Venus-BSD	URA5.3 HR upstream	URA5.3 (Ccal_g1442.t1) ORF flanked by 1,000 bp on each side	1000	CCACCGACACCCCCAAGTACACAAACGAACAACACACACTGAGCAACGCATACGTCGATACATACGGACCGCTATCATCTCCCCATCCTCTCCTGCCCGTTGCGCTCTCCATCTTCTCCAACGGACCGCGCCATCGAGTGTTCCGCTTCACGACGCGCCGTCCCGCCTCGTCACCGGACTGCCCTCCCGGCTGCGTGTCGCGCGCGCCGTCGTTCGGATGGACGCGGATGGTGGAGATGGGGGCGTGGATTCCGCGCGCGACCGCGTCGGGGCACACCTGCCGAGGCAACGCGCGCCACCGACATGGGACGGTTGGCGGACGTATTATTGCGGTTGCCGGGCATGAGGCCGCTGGTGAATGCGCTGGCCAAGTGGTACCAGCGGGAGGTGGAGGCGGAG…
		Venus expression cassette	APCC (Ccal_g1000.t1) promoter	500	GCTGCAGCGAGGACGAGAGGCCAGTGACGACCATAGTGAGCGATGGAAAGAACTACAGAGAGACTGTTTATTGAGCAATCAACGCAGCGGCGGTGTTCTGTACATGCCGCGTCTCTGTATACTGTCACGGGTCATCGAAGCACGGTCGCTGACCACGAAAACGTATCGACGCACCAGGGGCACTGCGTGGGCACGCCAAGCGCCCCTCTGCAAACGTTCGACCCAACCGCTCGGTGCATCCCGCATTCCGTTCCGCTGCCAAACATTGCCTCATCTCCTTCGTTCCCTCGCGTGTCCCTAAAGTGGTGATCTCGCGGGCGCCGTTCATCGGCACGGCGAGCTGCCGCCGGGTCGCCACCGGCGGCGGGATGGTCTGTTCGTCGAGGCGCGCCGGTCCTT…
			Venus (codon-optimized to Cd. caldarium)	720	ATGGTCTCGAAGGGTGAAGAATTGTTCACGGGGGTGGTGCCCATACTCGTTGAGCTCGACGGTGACGTGAACGGCCACAAATTCTCCGTCAGCGGCGAAGGCGAGGGGGACGCTACGTACGGCAAACTGACTCTGAAGCTGATATGTACAACCGGTAAGTTGCCGGTGCCCTGGCCAACCTTGGTCACCACGCTCGGGTATGGCTTGCAATGCTTCGCGCGTTATCCAGATCACATGAAACAACACGATTTTTTCAAGAGCGCGATGCCGGAGGGCTACGTGCAGGAGCGGACGATCTTCTTTAAAGATGACGGCAATTATAAGACTCGCGCGGAAGTTAAGTTCGAGGGCGACACCCTGGTCAATCGCATCGAGCTCAAAGGTATTGATTTTAAGGAG…
			β-tubulin (Ccal_g4516.t1) terminater	250	AAGTGGTGACGGTGACGGTGACGGTGGTAGTGGCGGCGGCAGACCGGCGGGTCGCCCTGAGAAAAAAAGTCGACGGAACATAAATGGATCAGCGATATCTGCTTGATGAATTAAGCGTAGCGGTCGTATTGCACGCCGGCGGGCAAGTGGCGCACCACTCCACTGCCGGTGACGCGCCCGACGATTTGGACGCCCGGCAGGCGCGCCCGCAGCCACGCACATATCGCCGCCGCCGCCGCCGCCTCCACTA
		BSD selectable marker	EF1a (Ccal_g3400.t1) promoter	500	CTCAACGTGAGCGTCGCCGCCGGCATCCTGCTGCATCGCCTCCTATTTGGCCGATGAGACTCTGTTTAAGGGGACGGTCGCCAGTGACGAACACATGGGCGAGAAGCGTCACCGGAACCGCGGCATGCGGGAGCCGCGGACGTCGGAACGCGGGGCACGGCGCATGTGGCTCTGGGTTCCCCGTTCTTCTATGAGATTCCATAAACTTCCACGTTCCGATTCGATGCCCAGCGAAGCGGGCAGAAAGAGCCGTTTCCCTGAGAGTCGATTCCCGACCAATTTTGTCGCAGAATGTCCATCGTATCGCCGGCGCTGGTGCGGTCGGCCGCTGCCCGGCGCTCCAGGGCCGCGGCGGGACGCGCAGACCATGGACTGGGCTTGCGCGGCGACGGATCGTGG…
			BSD selection marker (codon-optimized to Cd. caldarium)	393	ATGCCCCTGTCCCAGGAAGAGTCGACTCTGATAGAGCGTGCGACGGCCACCATCAACAGTATTCCTATATCCGAGGACTACTCGGTTGCAAGCGCGGCGCTGAGCAGCGACGGTCGCATCTTTACCGGAGTCAATGTCTACCACTTCACCGGCGGCCCATGCGCGGAGCTGGTTGTGCTGGGAACAGCAGCGGCGGCTGCTGCGGGGAACTTGACGTGCATTGTGGCCATCGGCAACGAGAACCGCGGCATCCTGTCGCCGTGTGGCCGGTGCCGGCAGGTGCTCCTCGATCTGCATCCGGGCATCAAGGCCATCGTGAAAGATTCGGACGGTCAACCGACGGCCGTGGGGATCCGAGAGTTGTTGCCGAGCGGTTATGTGTGGGAAGGGTAA
			ubiqutin (Ccal_g4526.t1) terminater	250	CGGGGCGGTGGGCGCGCGAGGCCCAGCGTGACACGGACCGGAGGGTAGCGGCAGTGACGGTGAACGGGAGGACGCGGACGCAGGCAGCGACCGGCCATCGAAAGGGAGCACGTGCGTGTGTGCGCCTGGGGGGGCAGTCGGCCGTGGTCGCACGGAACGTAACGGAGCGTGAGACGTACTCGTCAGAGCGCAGGGGACAACGGCGACGCTGAACGTAAAGCACAGTGGATTTCCAGATGATATTTTCTCT
		URA5.3 HR downstream	URA5.3 (Ccal_g1442.t1) ORF flanked by 1,000 bp on each side	1000	GCACTCGTATCTCGCGCACCGACACGGTGATGGCGGTGACGGTCGCGATCCGCAACTGTCGATTCGCACCATGCCGCCCGCAAGAAGGCCACATTTCTTTCTATGCCAAAGTCGCGCGTTCCGGCTCGGACGCGGGTGCGCGCAACCGCACCACGGTGTCCGACTCGACGCGCAGCGTTTCGCCGACGCGCACCCGAACAGCCTCCTCCCCATGAGCCGCTTTCGGCGCCAGCGTCTCCACACGGATGTCGCTGTCGTTCCAGGAGGGCGCGGCGATAAACTCGGCCAGATCCTGCACTTTCACCGCCAACGTCCGCGGCGAGTAATTGCGGTAAACCAGCGAGTCGCGCCACACCTCCACCGACCAGCCGCGGGCCCGCAACTGGTGCATCTCGCTGC…
6	pCzURAup-Venus-HSVtk-CAT-tUBQ-URAup	IG HR upstream	upstream region of URA5.3 (CMK046C)	1403	CTTCAAGAAAAGAGGATCTTTTGCCGTGATGCCGAAAAATAAGTGTCCCGCAACTTCTATAACCAAGTTGTGGAACAAACTGGTCCAAACACGAAATGGTTTCCCTCCATCCAACGAAAATAAGAAAACAAAGTTGGCTCAGCGAATCGAAAGCCCCTTTCGCAAACACGGAGTAGATTTATATTCACGCGCAGACGCCTCGCAGCCTTTATCGACCAGCCACGTGCTGTCGGCCTCAGAGTCTCCTTCTGGACTTCCACCCGGAGAGGCTGCCCCATAAAGTTCGCTCGCGTCAGCGCAGCGGGTCTCGCCTTCTGCACCGCACATCTGCTGATATTGATGGCAGCATTAAAGTCTTGGTACGCGAACTCCATGCATTTATTACTTCTGGATGAACTC…
		direct repeat sequence	upstream region of URA5.3 (CMK046C)	247	GAACTGAGGGGCGAACGCAGTCCTCCTTGCATTGTTAAGCAAAAAATATTCTCTACAAGCAATTTGTGTACAATCTATATGGTACGCTGCGTAGAGATTTGCATGTCCTGCTCTACAGTGCGAAGAAGCATTCTATTTTACGCAGCGGGAGTAAAGCAAAATCGAGTTGAACGACTATCTGACGCCTACGCAAAGCGATTCCGCGTACCGTGTATCTGCAAAGTAGCACTTCTTAATGGTAGAGCCG
		Venus expression cassette	APCC (CMO250C) promoter	600	CGACGAGAACGTATAAGGAGTGCGCACGGCGTTTTGTTACAATACCGATAGATGAGTTTCGAACATCGCATTCACACCATGAGCGGGGGCGCACGCTCCAGAGAGTGGAGATGGAAAAGTGCCAGCGGAGCCCTGAGGATGCAAAAAAGTACGGACCGCTGACGGAAGAGCAAATGGAAAGGAGGGCGAAACTTCGAGGGCTACTTGCATTAGTAAGTACAACCAACGATGGTAAGAAACGTATGGAGTTTGCGAACCGAGACTTTAACGCTGCCATCAATATCAGGAGATGTGCGGTGCTGGAGACGAGACCTCCAGAGTGAACAAGAAGGTACTTTTTTGGACAACCTTCTAAGGTCGAACTATATGAGATAAAATTGGAAGAAGTAGTTGGTGGCC…
			Venus (codon-optimized to Cz. merolae)	720	ATGGTTAGCAAGGGCGAAGAGCTGTTTACGGGCGTGGTCCCAATCCTGGTGGAACTCGACGGCGATGTCAACGGTCACAAATTCTCGGTGTCGGGCGAGGGCGAGGGTGATGCAACCTACGGCAAGCTGACGCTCAAGCTGATCTGCACGACCGGCAAGCTGCCAGTGCCATGGCCGACCCTGGTCACCACCCTGGGTTACGGCCTCCAGTGCTTCGCACGCTACCCGGACCACATGAAGCAGCATGATTTCTTTAAGAGCGCAATGCCAGAGGGTTACGTGCAGGAGCGCACGATCTTCTTTAAGGACGATGGCAACTACAAGACGCGCGCCGAGGTGAAGTTCGAGGGCGACACGCTGGTCAACCGCATCGAGCTCAAGGGCATCGACTTTAAAGAG…
			β-tubulin (CMN263C) terminater	197	ACTAGCTATTTATCTGGTACATATCATTCATAAGCACATGTTTTTGCGTTGAAACCCGGTAAAACACTCATGACGTTTTGTGTTGAATTGCAACCAGCACGTTATCGACCAGCTCTCGAACAAAACATCGCTTTATACGGGAGAAGTTGCTGCGGTATTGACCAGAGCGTACGAAAACTTGTGCAGGCAAAAAGTGT
		HSVtk marker	CAB (CMN234C) promoter	589	GTTCCGCGAGGAACTCGGATTCGGGGAAGAAGCCCTCGGTGCGCTCGCTGCTGCGCGATCAGCGCTGCGACGCGATGCACACCAGGGCGCACCGCGTCCTCCCAGGGTGTGCGTGCGTACCTGTGCCTGTGTGCGCCTCGCGGCGCTAGCGCCTCGGAGGCCAGCTCCAGCGCCTGCTCCCAGGCAGCAGGCAGCATCGGCGATGATGCCGAGCTCAGCGCACGCACGCACAGCGGCTGCGCTCGCGCGTCATCTCCAGGTCGCCTGTGATGAGCGCGTATTCGGGGCCCTCGCGGAGCACGCACGCACGCACGCACGCACGCACGCACGCACGCCGCAGAGGCTACGCGTGCGTGCGTGCGTGCGGCTGCGGAGCTCGCTGCCGCCGCCCCCTCATCG…
			HSVtk (codon-optimized to Cz. merolae)	1131	ATGGCGTCGTACCCATGCCACCAGCATGCGTCCGCGTTTGATCAAGCCGCCCGTTCGCGCGGCCACTCGAACCGCCGGACAGCTCTGCGCCCGCGTCGCCAACAGGAAGCGACTGAAGTACGTCTGGAGCAAAAGATGCCCACCCTCCTGCGAGTCTACATCGACGGCCCCCATGGTATGGGCAAGACTACAACGACGCAGCTGCTGGTAGCCCTGGGGTCCCGCGACGACATCGTGTACGTCCCCGAGCCGATGACGTATTGGCAGGTGCTGGGCGCGTCGGAGACGATCGCTAATATCTATACGACGCAGCATCGCCTGGACCAAGGCGAAATATCGGCGGGCGACGCGGCGGTGGTCATGACAAGTGCGCAGATAACCATGGGAATGCCGTATGCG…
			APX (CMM158C) terminater	420	GTTTCCCTCAAAGGTTCGTTTAGTATGGCTGCAAAAAGACGCTACAAGCGCAAGCTATGAAGGAAAGGAGCTCCTCTGGGGCCCATTTGATCGTAGGAAAGATCTCTCTAGCTTGATCAGGTGACGCAGGAATCCCCCTTGAGGTCAATTCGTAAACTGTGGTTCCCATTAGTGTGTATCTTGCGGCCTGGTTGCGATGACCATCGCGGTCCATTGAAGCCTGCAGCTCGCCGGGCCAACGACGTCTGCAAAAGCGGTACGTTACCAGGCACCGGACGATCGCCTGCGAGCGCTGGGAAACCCCGCCATGAAAGCGCGCCCGAAGCCAACTGGTGCGCGCTCCTCGACCTTACTACGTCAACGCGAGCGGAAACTCCAGTTTCATCGCCCTCATCGAGC…
		CAT selectable marker	CPCC (CMP166C) promoter	500	CACTAGTCCGGTGAACTCGGCCGGTCAGCCAAATCCTCCACCCGGAAGGTTCGCACCGTCACTGCAGCGAGCGCAGTCCAAGCTTCTAGGCGCGGTAGGCGTGCAGGATGCGCGTCCAATTCGGCAAGATGCGCTGCCGGCATGCCCGCCCATGTGTCGGACCCATTCCGTGCAAGCGAGGCACGTCGAGCGATTTGGGGCGCGTGCATAGGCCCGCGCACGATGAATGATCTGGTTGCATGCGTACACAAACAGGACTTTTCTGACCATGATATCCCTATTCGGACATGACGCATCGCGCACTTCCGCAACACCTCGTTGCTGGGCGCAGCCGGCCGCGGCACCTCGCGAGCACGCCGGCCTCGGCAGCGCGAGCGCATTAGCGAGATCTCCGACGAC…
			chloroplast-transit peptide (60 N-terminal amino acids of APCC)	180	ATGTTCGTTCAGACCAGTTTCTTTGGAACAGGTGTTAAGGCTTCTGCAAAGTCTGCAGAGTCGCAGCGGTGCTTGGCACACTCGTCCTGGAGCGTCCGCATGACAGGGTACGATATGAACGGGAGCAGCGCGGGGAACCTCGGACCGCGGCGCATCAAGTCATCTGGCGTTGCGAATGAT
			CAT selection marker (derived from Staphylococcus aureus)	651	ATGAACTTTAATAAAATTGATTTAGACAATTGGAAGAGAAAAGAGATATTTAATCATTATTTGAACCAACAAACGACTTTTAGTATAACCACAGAAATTGATATTAGTGTTTTATACCGAAACATAAAACAAGAAGGATATAAATTTTACCCTGCATTTATTTTCTTAGTGACAAGGGTGATAAACTCAAATACAGCTTTTAGAACTGGTTACAATAGCGACGGAGAGTTAGGTTATTGGGATAAGTTAGAGCCACTTTATACAATTTTTGATGGTGTATCTAAAACATTCTCTGGTATTTGGACTCCTGTAAAGAATGACTTCAAAGAGTTTTATGATTTATACCTTTCTGATGTAGAGAAATATAATGGTTCGGGGAAATTGTTTCCCAAAACACCT…
			ubiqutin (CMK296C) terminater	275	GGTTTTCGGTGGTATGTGATTTACAGCGAAACTGCTGGCTTTGTGATTGTGAAGGAGAGACTTTGAGCGCTTCGAGTGGAAAGTAGTTTCCCGCGTTGCGCTCGCGGCACAGTTGTGGAAAGCGGTAAAGTTTGTTTTTCTTTCAGAGTCTATTGTCCAAACTCAGTTTTTTTTGTTCGGGCGTTCTCGGCAAGCAGTTTTATAATATTTGTTTGCCGAATAGGACGATCGTGTGCGTATATGCCCTGCGCAGCACTCGTCTCTGTCGTGGCTGA
		IG HR downstream	upstream region of URA5.3 (CMK046C)	2757	GAACTGAGGGGCGAACGCAGTCCTCCTTGCATTGTTAAGCAAAAAATATTCTCTACAAGCAATTTGTGTACAATCTATATGGTACGCTGCGTAGAGATTTGCATGTCCTGCTCTACAGTGCGAAGAAGCATTCTATTTTACGCAGCGGGAGTAAAGCAAAATCGAGTTGAACGACTATCTGACGCCTACGCAAAGCGATTCCGCGTACCGTGTATCTGCAAAGTAGCACTTCTTAATGGTAGAGCCGCAATTGAGAACGTTCGGAGTGTTTTCCTGGTTCTGCTGGATGGATTTTTGGTAAACTATATTTAATCTTCTAGTGGGAGGATGATTGCGCGGGCAAAACCATATTTTCCAGGATGAGTCGTACTGAAAGAAGCACAGTATTCACTATGCCGG…
7	pCzΔURA5.3-Venus-CAT	URA5.3 HR upstream	URA5.3 (CMK046C) ORF flanked by 1,000 bp on each side	1000	TTGACTGGAAGCAGTCTTGGAGAATAACGGTTTTGTCGCGGAACGCATGTACTTGTTTCTTTCTTTCATTGTTCCTCAACGATCTGAGTACTGTTGTATGACTGAACTGAGGGGCGAACGCAGTCCTCCTTGCATTGTTAAGCAAAAAATATTCTCTACAAGCAATTTGTGTACAATCTATATGGTACGCTGCGTAGAGATTTGCATGTCCTGCTCTACAGTGCGAAGAAGCATTCTATTTTACGCAGCGGGAGTAAAGCAAAATCGAGTTGAACGACTATCTGACGCCTACGCAAAGCGATTCCGCGTACCGTGTATCTGCAAAGTAGCACTTCTTAATGGTAGAGCCGCAATTGAGAACGTTCGGAGTGTTTTCCTGGTTCTGCTGGATGGATTTTT…
		Venus expression cassette	APCC (CMO250C) promoter	500	GAGAGTGGAGATGGAAAAGTGCCAGCGGAGCCCTGAGGATGCAAAAAAGTACGGACCGCTGACGGAAGAGCAAATGGAAAGGAGGGCGAAACTTCGAGGGCTACTTGCATTAGTAAGTACAACCAACGATGGTAAGAAACGTATGGAGTTTGCGAACCGAGACTTTAACGCTGCCATCAATATCAGGAGATGTGCGGTGCTGGAGACGAGACCTCCAGAGTGAACAAGAAGGTACTTTTTTGGACAACCTTCTAAGGTCGAACTATATGAGATAAAATTGGAAGAAGTAGTTGGTGGCCGGGCCAAAAAGACGGGGAGGCGTCTGCACATCAGTTGGAGACGTTTTGTCCAAGGCGCGCCGATCGCCACTACTGTACACGGCCGGCGAGAACGTGGCGA…
			Venus (codon-optimized to Cz. merolae)	720	ATGGTTAGCAAGGGCGAAGAGCTGTTTACGGGCGTGGTCCCAATCCTGGTGGAACTCGACGGCGATGTCAACGGTCACAAATTCTCGGTGTCGGGCGAGGGCGAGGGTGATGCAACCTACGGCAAGCTGACGCTCAAGCTGATCTGCACGACCGGCAAGCTGCCAGTGCCATGGCCGACCCTGGTCACCACCCTGGGTTACGGCCTCCAGTGCTTCGCACGCTACCCGGACCACATGAAGCAGCATGATTTCTTTAAGAGCGCAATGCCAGAGGGTTACGTGCAGGAGCGCACGATCTTCTTTAAGGACGATGGCAACTACAAGACGCGCGCCGAGGTGAAGTTCGAGGGCGACACGCTGGTCAACCGCATCGAGCTCAAGGGCATCGACTTTAAAGAG…
			β-tubulin (CMN263C) terminater	250	ACTAGCTATTTATCTGGTACATATCATTCATAAGCACATGTTTTTGCGTTGAAACCCGGTAAAACACTCATGACGTTTTGTGTTGAATTGCAACCAGCACGTTATCGACCAGCTCTCGAACAAAACATCGCTTTATACGGGAGAAGTTGCTGCGGTATTGACCAGAGCGTACGAAAACTTGTGCAGGCAAAAAGTGTCTGGAGCGCGACATGCTCGGTACAAGGCAGCATCAGGAAGCGTACGGAGCCGC
		CAT selectable marker	EF1a (CMH226C) promoter	500	ACAATAAGGAACGAGTCGTAGAAAAAAGTCTGCGAAAGCTAGTCGTGATGACGATCGAAAGAGACCCAGATTTCAGAACGGTCGCTTGAGTTTGGTGACTGTGTAGACCCCCGTGCCATGCGCTGCACGCAGGGGAAGGACGGCCCTGGACCGGCACCAGCGCGATCGGTGGAGCCAACCTGTGTCTGCAAAATCCCTAAAGGTTCAGTTTCAGTAGCAACGGCGCGTCGCCAGCGGGCACCATGCCGTGCACGATGCCGTCGACCGCATCAGGCTTCTTCATAGAAACTGTAACTAACTGGAATAAAAGGACAGCTTGCGGCGGGCTCGTCGCCAGCCGCCGTCGCACTACGACGGTCTCTCCCTGACCCAGAAACGTCTCTGGACTTGCGCGTTACC…
			CAT selection marker (codon-optimized to Cz. merolae)	651	ATGAACTTTAACAAGATTGACCTGGATAACTGGAAGCGGAAGGAGATTTTTAACCACTACCTGAACCAACAGACCACGTTTAGCATCACGACGGAGATCGACATCAGCGTGCTGTACCGCAACATCAAGCAGGAAGGCTACAAGTTCTACCCGGCGTTCATCTTTCTCGTGACGCGCGTCATCAACAGCAACACGGCCTTTCGCACGGGCTACAACTCGGACGGCGAGCTGGGCTACTGGGATAAGCTCGAGCCGCTGTACACGATCTTCGACGGCGTGTCGAAGACGTTTAGCGGCATCTGGACGCCGGTCAAGAACGATTTCAAGGAGTTTTACGACCTGTACCTCAGCGATGTCGAGAAGTACAACGGCTCGGGCAAGCTCTTCCCGAAGACGCCG…
			ubiqutin (CMK296C) terminater	250	GGTTTTCGGTGGTATGTGATTTACAGCGAAACTGCTGGCTTTGTGATTGTGAAGGAGAGACTTTGAGCGCTTCGAGTGGAAAGTAGTTTCCCGCGTTGCGCTCGCGGCACAGTTGTGGAAAGCGGTAAAGTTTGTTTTTCTTTCAGAGTCTATTGTCCAAACTCAGTTTTTTTTGTTCGGGCGTTCTCGGCAAGCAGTTTTATAATATTTGTTTGCCGAATAGGACGATCGTGTGCGTATATGCCCTGCG
		URA5.3 HR downstream	URA5.3 (CMK046C) ORF flanked by 1,000 bp on each side	1000	TTCCTAATGGGCAGAAGCAAGCGTCGGCTCCCACAAAGTTCAGTAGAACGGCGGGGGTCAGTTGCCACGAACGCTTTACGTGCGGCATCAAGATGATATTTCATTGCGAATGGAGTTCGTCGACGTCAGTTGCATCCGCAGAATGCTTCTTTGTTTCGGATATGTCCGCGGCCTGTGCCCGCAACGAATGTTCCTAGAAGTACATTTCACGGCGCCTTGAACATGTAGTTAAGATAAGCGCTCGAAATCGTCCCTGATTCGGCAGTGACTGTCCCTAGAGCTGGATCCTATGGTTTCTTGACCCTGTGGCTACAATATGCGCTCGACACCGTCGAAGATCAGGGAATCGCTCTAGTGTCGGCCTGATTTCCACCAAGTGCACTCTGCACTTTTTGAAAT…
